# Subcortical recruitment dissociates isoflurane emergence from distinct wakeful states in mice

**DOI:** 10.64898/2026.05.15.725233

**Authors:** C Neiswanger, LK MacMillen, AD Murry, ER Szelenyi, J Navarrete, MHC Nota, H Lazaro, CC Shin, J Zhang, EA Apley, Y Zhang, C Diaz, KN Schneider, NL Goodwin, M Jin, SRO Nilsson, KK Ishii, GD Stuber, MR Bruchas, SA Golden, M Heshmati

**Author notes:** Centro de Investigación para Salud en América Latina, Pontificia Universidad Católica del Ecuador, Quito, Ecuador (ER Szelenyi). Co-senior authors (SA Golden, M Heshmati).

## Abstract

Emergence from general anesthesia, defined by a recovery of consciousness to the wakeful state, is a clinically consequential state transition that remains a passive process dependent on drug clearance. Despite the critical use of anesthesia, the neural circuitry underlying behavioral recovery remains poorly defined. Here, we map whole-brain neural activity during emergence from isoflurane anesthesia in mice using Fos immunolabeling, tissue clearing, and light-sheet microscopy. This approach enables unbiased quantification of neural activity at cellular resolution across the intact whole brain and supports subsequent network analysis. Rather than resembling wakefulness, emergence exhibits widespread cortical suppression alongside selective activation of discrete subcortical nuclei. This pattern of activity includes both previously implicated arousal-related regions and lesser-studied structures linked to respiratory, autonomic, interoceptive, and cerebellar function. By comparing emergence to two behaviorally distinct wakeful control states, we find that control state selection substantially shapes interpretation of whole-brain activity maps. This establishes dual-state comparisons as a broadly useful strategy for state-dependent circuit mapping. Functional network analysis further elucidates candidate central regions that strongly covary together during emergence, with the most integrated region being the ventral orbital cortex. This approach allows for targeted causal investigation, linking brain-wide circuit discovery with future hypothesis-driven mechanistic interrogation. Together, we find that emergence from isoflurane anesthesia reflects selective subcortical recruitment rather than broad global reactivation toward wakefulness.

**Significance Statement:** Millions of people undergo general anesthesia each year. While anesthetic unconsciousness is induced rapidly, emergence from altered consciousness is unpredictable. Neural mechanisms that underlie behavioral emergence remain poorly defined. Using whole-brain Fos mapping at cellular resolution, we found that emergence from isoflurane anesthesia is characterized by widespread cortical suppression alongside selective activation of discrete subcortical, autonomic, hindbrain, and cerebellar nuclei. This selective systems-level activity pattern identifies behavioral emergence as more than a simple global return toward wakefulness and highlights underappreciated neural circuitry involved in post-anesthetic recovery. Network analysis of the Fos maps further identifies candidate regions for targeted causal investigation of emergence-related regions.
