## Supplemental Table 1 for "Subcortical recruitment dissociates isoflurane emergence from distinct wakeful states in mice"

### Sheet: Figure 1 Statistics
Figure	Panel	Test performed	Comparison	p-value
1	C	Unpaired t-test, two-tailed	Distance traveled (meters), open field vs emergence	<0.0001	****
	C	Unpaired t-test, two-tailed	Freezing time (minutes), open field vs emergence	<0.0001	****
	C	Unpaired t-test, two-tailed	Grooming time (minutes), open field vs emergence	<0.0001	****
1	F	1-way ANOVA	All Regions, F(2,21) = 21.83	<0.0001	****
	F	2-way ANOVA, interaction	Subregions, F(20,231) = 8.727	<0.0001	****
		Tukey's post hoc multiple comparisons	Isocortex
			Home Cage vs. Open Field	<0.0001	****
			Home Cage vs. Emergence	0.1295	ns
			Open Field vs. Emergence	<0.0001	****
			Olfactory areas
			Home Cage vs. Open Field	<0.0001	****
			Home Cage vs. Emergence	<0.0001	****
			Open Field vs. Emergence	<0.0001	****
			Hippocampal formation
			Home Cage vs. Open Field	<0.0001	****
			Home Cage vs. Emergence	0.0803	ns
			Open Field vs. Emergence	0.0136	*
			Cortical subplate
			Home Cage vs. Open Field	<0.0001	****
			Home Cage vs. Emergence	0.0233	*
			Open Field vs. Emergence	<0.0001	****
			Striatum
			Home Cage vs. Open Field	<0.0001	****
			Home Cage vs. Emergence	0.177	ns
			Open Field vs. Emergence	0.0026	**
			Pallidum
			Home Cage vs. Open Field	<0.0001	****
			Home Cage vs. Emergence	0.1188	ns
			Open Field vs. Emergence	0.0091	**
			Thalamas
			Home Cage vs. Open Field	0.0382	*
			Home Cage vs. Emergence	0.52	ns
			Open Field vs. Emergence	0.2963	ns
			Hypothalamus
			Home Cage vs. Open Field	<0.0001	****
			Home Cage vs. Emergence	0.0004	***
			Open Field vs. Emergence	0.0346	*
			Midbrain
			Home Cage vs. Open Field	0.0058	**
			Home Cage vs. Emergence	0.0375	*
			Open Field vs. Emergence	<0.0001	****
			Hindbrain
			Home Cage vs. Open Field	0.7026	ns
			Home Cage vs. Emergence	0.9166	ns
			Open Field vs. Emergence	0.8983	ns
			Cerebellum
			Home Cage vs. Open Field	0.9948	ns
			Home Cage vs. Emergence	0.0003	***
			Open Field vs. Emergence	0.0002	***

### Sheet: Distance traveled 
Open Field	Emergence	meters
75.4972	27.8341
68.5576	10.4281
50.2254	16.7019
71.2454	23.6361
32.9956	7.76125
73.1025	4.33032
104.421	12.4006
30.6825	3.11843
83.0516	13.3478
58.3942	6.6826

### Sheet: Freezing
Open Field	Emergence	minutes
0	39.2417
1.29055	46.6722
7.21333	48.8211
0	44.0444
20.7617	54.4839
0	58.4133
0	50.7806
20.1122	55.9106
0.405555	49.4056
0.558333	48.4661

### Sheet: Grooming
minutes
Open Field	Emergence
8.57	1.57555
12.0761	4.87278
15.3022	0.588333
6.22055	0.886667
11.1333	0.868883
9.17	1.75667
9.69778	0.45555
14.1261	2.09778
25.3556	0.603333
16.9245	4.125

### Sheet: Mean Fos Density
	Home cage 1	Home cage 2	Home cage 3	Home cage 4	Home cage 5	Home cage 6	Home cage 7		Open Field 1	Open Field 2	Open Field 3	Open Field 4	Open Field 5	Open Field 6	Open Field 7	Open Field 8		Emergence 1	Emergence 2	Emergence 3	Emergence 4	Emergence 5	Emergence 6	Emergence 7	Emergence 8	Emergence 9
All regions	1632.1	1211.59	1270.9	2108.02	784.977	659.589	1785.89		2464.3	2904.67	2075.57	3135.43	3103.7	2848.3	1787.44	3506.39		1366.46	1403.93	980.569	1539.83	1705.77	1427.95	1805.61	1306.63	1587.03
Isocortex	2330.02	2083.8	1267.59	3794.79	688.559	651.607	2842.27		3602.27	4699.03	3176.82	4240.21	4814.35	4200.71	2536.13	5388.03		1455.04	1388.11	767.185	1292.76	1766.51	1482.6	1908.71	1096.16	1719.93
Olfactory areas	1249.94	839.46	1566.11	1801.13	816.049	334.015	1184.01		2334.37	3143.46	3024.52	4746.96	3666.62	4184.83	2757.17	5046.86		2338.81	1424.28	1769.23	2555.74	2871.37	2850.59	2726.63	2561.92	2510.13
Hippocampal formation	1860.67	777.287	1205.14	1607.61	842.532	748.09	1244.17		2370	2759.05	1691.58	2944.89	2609.64	2585.85	1917.66	3093.58		1467.39	1882.33	1330.71	2007.82	1854.2	1605.71	2385.95	1701.15	1629.93
Cortical subplate	1295.19	982.071	1193.6	1509.68	624.128	257.093	913.569		3358.28	3194.74	2022.71	3704.28	2889.97	2906.99	2049.66	3354.9		1313.16	1696.79	1418.03	1762.13	2362.36	1662.23	1676.29	1554.51	1660.64
Striatum	719.4	590.86	814.384	937.376	450.686	248.612	906.741		2033.84	2393.94	1470.99	2488.57	2190.32	1907.3	1264.58	2360.5		854.004	1172.78	946.45	1300.42	1443.74	1135.7	1405.58	989.911	1059.09
Pallidum	822.995	537.016	873.646	958.432	418.395	199.178	662.988		2185.02	2102.05	1309.26	2515	2233.15	1774.28	1096.69	2299.51		965.683	1233.33	846.055	1371.39	1546.9	978.874	1447.82	958.936	1184.5
Thalamas	1586.44	898.678	1516.67	1534.7	934.148	805.459	2701.21		2052.73	2575.16	1250.21	2517.41	2120.5	2505.2	1021.55	2788.23		1713.42	1608.33	978.511	1592.3	1969.53	1701.06	2294.14	1398.88	2206.39
Hypothalamus	1874.48	1162.7	2014.28	1854.02	1271.09	694.869	1300.81		3132.57	2753.3	2397.28	3696.85	3804.12	3281.69	2141.26	3971.03		2509.34	3018.46	1641.16	2575.94	3030.4	2270.55	3165.09	1878.27	2413.08
Midbrain	3660.07	2349.99	3393.35	3496.5	2479.58	2248.63	3658.35		3705.52	3941.05	3196	4416.56	4751.94	4232.95	2689.48	4256.02		2258.38	2268.75	1711.96	2823.23	2301.39	1880.89	2777.95	2316.59	3065.46
Hindbrain	1017.58	882.618	794.492	1214.7	683.606	572.314	1342.56		1117.08	919.149	809.076	1628.24	1389.83	1103.6	759.538	1475.83		918.336	1235.88	763.818	1234.57	1270.84	880.012	1023.7	1084.45	914.702
Cerebellum	376.747	142.403	279.45	220.06	99.2706	313.467	225.943		465.042	292.173	319.068	585.569	558.185	449.01	208.107	862.105		212.768	228.988	121.523	301.946	220.85	231.807	277.589	204.518	190.516
