## Supplemental Table 4 for "Subcortical recruitment dissociates isoflurane emergence from distinct wakeful states in mice"

### Sheet: Overlapping regions (up in Eme)
Structure name	acronym	Mean of Emergence (z-score to home cage)	P value	q value	Mean of Emergence (z-score to open field)	P value	q value
Piriform cortex 2	Pir2	12.65	<0.000001	2e-06	3.12583	<0.000001	1e-06
Central amygdaloid nucleus lateral part	CeL	7.833	7e-06	0.000177	9.79254	<0.000001	1e-06
Bed nucleus of the stria terminalis lateral division juxtacapsular part	STLJ	6.62	0.000108	0.001128	1.78428	0.00105004	0.000731
Bed nucleus of the stria terminalis lateral division dorsal part	STLD	5.10587	<0.000001	1e-06	5.10587	<0.000001	1e-06
Supraoptic nucleus retrochiasmatic part	SOR	15.13	4e-06	0.000127	4.37272	<0.000001	1e-06
Ventromedial hypothalamic nucleus dorsomedial part	VMHDM	4.714	0.001064	0.004983	2.59289	<0.000001	1e-06
Lateral parabrachial nucleus central part	LPBC	5.325	2.6e-05	1e-06	3.01386	<0.000001	1e-06
Lateral parabrachial nucleus crescent part	LPBCr	12.38	<0.000001	1e-06	3.9722	<0.000001	1e-06
Lateral parabrachial nucleus dorsal part	LPBD	5.807	1.2e-05	1e-06	3.32651	<0.000001	1e-06
Solitary nucleus central part	SolCe	1.858	0.001148	0.005281	2.25647	1.91314e-05	2.2e-05
Solitary nucleus commissural part	SolC	18.19	0.000757	0.00415	5.69538	<0.000001	1e-06
Solitary nucleus intermediate part	SolIM	2.305	0.00013	0.001236	2.33644	8.86593e-06	1.1e-05
Solitary nucleus medial part	SolM	3.825	0.000158	0.001372	5.37922	<0.000001	1e-06
Subcoeruleus nucleus alpha part	SubCA	3.048	0.001442	0.006244	2.87139	<0.000001	1e-06
Subcoeruleus nucleus dorsal part	SubCD	3.016	1.5e-05	0.000287	2.07989	9.49623e-05	9e-05
Ambiguus nucleus compact part	AmbC	10.04	0.000451	0.002827	1.84342	0.000667503	0.000491
Gigantocellular reticular nucleus alpha part	GiA	5.338	1.1e-05	0.000248	1.90069	0.000424801	0.00033
Lateral paragigantocellular nucleus external part	LPGiE	5.718	0.000174	0.001498	3.24063	<0.000001	1e-06
Rostral ventral respiratory group	RVRG	11.18	0.000332	0.002319	2.68972	<0.000001	1e-06
Parapyramidal nucleus	PPy	10.52	0.000277	0.002009	1.75257	0.00133114	0.000904
Spinal vestibular nucleus	SpVe	5.982	2e-06	0.0001	3.10906	<0.000001	1e-06
Hypoglossal nucleus	12N	5.749	0.000465	0.002894	2.26213	1.81338e-05	2.1e-05
Central cervical nucleus of the spinal cord	CeCv	2.261	0.002219	0.008826	3.35787	<0.000001	1e-06
Medial cerebellar nucleus lateral part	MedL	7.057	0.000149	0.001333	2.88023	<0.000001	1e-06
Lateral cerebellar nucleus parvicellular part	LatPC	10.6	0.000103	0.001105	4.92505	<0.000001	1e-06
