## Supplemental Table 6 for "Subcortical recruitment dissociates isoflurane emergence from distinct wakeful states in mice"

### Sheet: Nodes
Abbv.	name	degree	super.region	btw	hub_score	community
SOR	Supraoptic nucleus retrochiasmatic part	12	HY	345.5	0.583385	1
OT	Nucleus of the optic tract	2	MB	133	0	1
Pa4	Paratrochlear nucleus	1	MB	0	0	1
Pn	Pontine nuclei	1	HB	0	0	1
RRF	Retrorubral field	1	MB	0	0	1
ReC	Retrocommissural nucleus	1	MB	0	0	1
RtTg	Reticulotegmental nucleus of the pons	1	HB	0	0	1
SC	Superior colliculus	1	MB	0	0	1
SNCD	Substantia nigra compact part dorsal tier	1	MB	0	0	1
Su3	Supraoculomotor periaqueductal gray	1	MB	0	0	1
mRt	Mesencephalic reticular formation	1	MB	0	0	1
S1J	Primary somatosensory area jaw	3	Isocortex	83	0	2
S1BF	Primary somatosensory cortex barrel field	1	Isocortex	0	0.097419	2
SubCA	Subcoeruleus nucleus alpha part	8	HB	157.5	0.41284	2
DTg	Dorsal tegmental nucleus	1	HB	0	0	2
GP	Globus pallidus	1	CNU	0	0	2
OPT	Olivary pretectal nucleus	2	MB	50	0	2
PMnR	Paramedian raphÈ nucleus	1	HB	0	0	2
TT	Taenia tecta	1	OLF	0	0	2
V1	Primary visual cortex	1	Isocortex	0	0	2
VTg	Ventral tegmental nucleus	2	MB	50	0	2
SPTg	Subpeduncular tegmental nucleus	2	MB	133	0	3
VO	Ventral orbital cortex	13	Isocortex	399	1	3
APT	Anterior pretectal nucleus	1	MB	0	0	3
B	Basal nucleus (Meynert)	1	CNU	0	0	3
EA	Extension of the amygdala	1	CNU	0	0	3
MO	Medial orbital cortex	1	Isocortex	0	0	3
MPtA	Medial parietal association cortex	1	Isocortex	0	0	3
MS	Medial septal nucleus	1	CNU	0	0	3
SIB	Substantia innominata basal part	1	CNU	0	0	3
ZID	Zona incerta dosal part	1	HY	0	0	3
MnR	Median raphÈ nucleus	1	HB	0	0.00299439	4
AOP/AOV	Anterior olfactory area	2	OLF	33	0	4
PPT	Posterior pretectal nucleus	2	MB	93	0	4
SolC	Solitary nucleus commissural part	2	HB	64	0.0434268	4
SNCM	Substantia nigra compact part medial tier	1	MB	0	0	5
PBG	Parabigeminal nucleus	1	MB	0	0	5
PL	Paralemniscal nucleus	1	HB	0	0	6
LOT1	Nucleus of the lateral olfactory tract 1	1	OLF	0	0	6
M2	Secondary motor cortex	1	Isocortex	0	0	7
LO	Lateral orbital cortex	1	Isocortex	0	0	7
LPBCr	Lateral parabrachial nucleus crescent part	1	HB	0	0	8
Gem	Gemini hypothalamic nucleus	1	HY	0	0	8

### Sheet: Edges
from	to	name1	name2	test_statistic	p.value	sig	sign	weight
1	2	Lateral parabrachial nucleus, crescent part	Gemini hypothalamic nucleus	-1.59739	9.9998e-05	TRUE	neg	1.59739
3	4	Secondary motor cortex	Lateral orbital cortex	0.126384	1.99996e-05	TRUE	pos	0.126384
5	6	Median raphe nucleus	Anterior olfactory area, posteroventral part	-1.54354	9.9998e-05	TRUE	neg	1.54354
7	8	Paralemniscal nucleus	Nucleus of the lateral olfactory tract 1	1.44587	1.99996e-05	TRUE	pos	1.44587
9	10	Primary somatosensory area, jaw	Primary somatosensory cortex, barrel field	0.395414	9.9998e-05	TRUE	pos	0.395414
11	12	Substantia nigra, compact part, medial tier	Parabigeminal nucleus	-1.15304	5.99988e-05	TRUE	neg	1.15304
13	14	Supraoptic nucleus, retrochiasmatic part	Nucleus of the optic tract	-0.913383	1.99996e-05	TRUE	neg	0.913383
13	15	Supraoptic nucleus, retrochiasmatic part	Posterior pretectal nucleus	-1.03704	9.9998e-05	TRUE	neg	1.03704
13	16	Supraoptic nucleus, retrochiasmatic part	Paratrochlear nucleus	-0.94644	1.99996e-05	TRUE	neg	0.94644
13	17	Supraoptic nucleus, retrochiasmatic part	Pontine nuclei	-1.49353	3.99992e-05	TRUE	neg	1.49353
13	18	Supraoptic nucleus, retrochiasmatic part	Retrorubral field	-1.23805	1.99996e-05	TRUE	neg	1.23805
13	19	Supraoptic nucleus, retrochiasmatic part	Retrocommissural nucleus	-0.834818	1.99996e-05	TRUE	neg	0.834818
13	20	Supraoptic nucleus, retrochiasmatic part	Reticulotegmental nucleus of the pons	-1.44821	3.99992e-05	TRUE	neg	1.44821
13	21	Supraoptic nucleus, retrochiasmatic part	Superior colliculus	-1.00276	9.9998e-05	TRUE	neg	1.00276
13	22	Supraoptic nucleus, retrochiasmatic part	Substantia nigra, compact part, dorsal tier	-0.971981	1.99996e-05	TRUE	neg	0.971981
13	23	Subpeduncular tegmental nucleus	Supraoptic nucleus, retrochiasmatic part	-1.15398	9.9998e-05	TRUE	neg	1.15398
6	24	Solitary nucleus, commissural part	Anterior olfactory area, posteroventral part	-1.42001	1.99996e-05	TRUE	neg	1.42001
15	24	Solitary nucleus, commissural part	Posterior pretectal nucleus	-1.27383	1.99996e-05	TRUE	neg	1.27383
13	25	Supraoculomotor periaqueductal gray	Supraoptic nucleus, retrochiasmatic part	-1.37411	7.99984e-05	TRUE	neg	1.37411
26	27	Subcoeruleus nucleus, alpha part	Dorsal tegmental nucleus	-1.23526	1.99996e-05	TRUE	neg	1.23526
26	28	Subcoeruleus nucleus, alpha part	Globus pallidus	-1.01388	5.99988e-05	TRUE	neg	1.01388
26	29	Subcoeruleus nucleus, alpha part	Olivary pretectal nucleus	-1.27007	9.9998e-05	TRUE	neg	1.27007
26	30	Subcoeruleus nucleus, alpha part	Paramedian raphe nucleus	-1.2931	1.99996e-05	TRUE	neg	1.2931
9	26	Subcoeruleus nucleus, alpha part	Primary somatosensory area, jaw	-0.930995	7.99984e-05	TRUE	neg	0.930995
26	31	Taenia tecta	Subcoeruleus nucleus, alpha part	-0.975827	1.99996e-05	TRUE	neg	0.975827
26	32	Primary visual cortex	Subcoeruleus nucleus, alpha part	-0.931226	1.99996e-05	TRUE	neg	0.931226
33	34	Ventral orbital cortex	Anterior pretectal nucleus	0.600418	1.99996e-05	TRUE	pos	0.600418
33	35	Ventral orbital cortex	Basal nucleus (Meynert)	0.779269	1.99996e-05	TRUE	pos	0.779269
33	36	Ventral orbital cortex	Extension of the amygdala	0.651686	1.99996e-05	TRUE	pos	0.651686
33	37	Ventral orbital cortex	Medial orbital cortex	0.688556	1.99996e-05	TRUE	pos	0.688556
33	38	Ventral orbital cortex	Medial parietal association cortex	0.379994	9.9998e-05	TRUE	pos	0.379994
33	39	Ventral orbital cortex	Medial septal nucleus	0.862032	1.99996e-05	TRUE	pos	0.862032
29	33	Ventral orbital cortex	Olivary pretectal nucleus	0.642478	1.99996e-05	TRUE	pos	0.642478
14	33	Ventral orbital cortex	Nucleus of the optic tract	0.85769	1.99996e-05	TRUE	pos	0.85769
9	33	Ventral orbital cortex	Primary somatosensory area, jaw	0.647916	1.99996e-05	TRUE	pos	0.647916
33	40	Ventral orbital cortex	Substantia innominata, basal part	0.552973	9.9998e-05	TRUE	pos	0.552973
23	33	Ventral orbital cortex	Subpeduncular tegmental nucleus	0.809548	5.99988e-05	TRUE	pos	0.809548
26	41	Ventral tegmental nucleus	Subcoeruleus nucleus, alpha part	-1.02553	9.9998e-05	TRUE	neg	1.02553
33	41	Ventral tegmental nucleus	Ventral orbital cortex	0.672804	1.99996e-05	TRUE	pos	0.672804
33	42	Zona incerta, dosal part	Ventral orbital cortex	0.619959	7.99984e-05	TRUE	pos	0.619959
13	43	Mesencephalic reticular formation	Supraoptic nucleus, retrochiasmatic part	-1.34319	1.99996e-05	TRUE	neg	1.34319
